# Paths and Pathways that Generate Cell-Type Heterogeneity and Developmental Progression in Hematopoiesis

**DOI:** 10.1101/2021.02.11.430681

**Authors:** Juliet R. Girard, Lauren M. Goins, Dung M. Vuu, Mark S. Sharpley, Carrie M. Spratford, Shreya R. Mantri, Utpal Banerjee

## Abstract

Mechanistic studies of *Drosophila* lymph gland hematopoiesis are limited by the availability of cell-type specific markers. Using a combination of bulk RNA-Seq of FACS-sorted cells, single cell RNA-Seq and genetic dissection, we identify new blood cell subpopulations along a developmental trajectory with multiple paths to mature cell types. This provides functional insights into key developmental processes and signaling pathways. We highlight metabolism as a driver of development, show that graded Pointed expression allows distinct roles in successive developmental steps, and that mature crystal cells specifically express an alternate isoform of Hypoxia-inducible factor (Hif/Sima). Mechanistically, the Musashi-regulated protein Numb facilitates Sima-dependent non-canonical, while inhibiting canonical, Notch signaling. Broadly, we find that prior to making a fate choice, a progenitor selects between alternative, biologically relevant, transitory states allowing smooth transitions reflective of combinatorial expressions rather than stepwise binary decisions. Increasingly, this view is gaining support in mammalian hematopoiesis.
