## Supplementary file 4 for "Paths and Pathways that Generate Cell-Type Heterogeneity and Developmental Progression in Hematopoiesis"

### Sheet: AUCell Gene Lists
AUC list	Source	Glycolysis	TCA cycle	Oxidative phosphorylation	Myc activated genes	TOR upregulated genes	De novo ceramide sythesis	AP1 targets	bulk MZ markers	bulk IZ markers	Notch pathway	Toll pathway	Imd pathway	Mitotic G2/M transition	Intra-S DNA damage checkpoint	Myb complex	35 IZ-specific genes	lz targets	Stress response genes	Equilibrium signal components	Basemement membrane organization	Collagen secretion	Hydroxyproline production	Basement membrane secretion	Ras protein signal transduction	Sugarbabe dependent genes	Pentose phosphate pathway	Peroxisomal FAO	Mitochondrial FAO	Fatty acid synthesis	Lipid signaling	autophagy-related complexes	Chaperone-mediated protein folding	srl-dependent genes	ribosome biogenesis
Glycolysis	Custom gene lists made by Mark Sharpley in our lab modified from Drosophila metabolism gene lists by Jason Tennessen	Hex-A	Acon	ND-13A	Bka	Surf6	lace	Abl	5-HT1B	Amy-p	Dl	cact	ben	twe	mre11	l(3)mbt	Idgf6	5PtaseI	FOXO	Pvr	Col4a1	AP-2alpha	pdi	Pis	14-3-3epsilon	ACC	CG30499	CG9527	Thiolase	AcCoAS	Gk2	Atg1	Hsc70-1	AIF	CkIIbeta
TCA cycle	Custom gene lists made by Mark Sharpley in our lab modified from Drosophila metabolism gene lists by Jason Tennessen	Pgi	CG5214	ND-13B	CG10286	CG8939	Spt-I	Pfas	Act57B	CG13482	dsh	CecA1	bsk	tefu	Rad9	Myb	CG33226	Acsl	mrj	STAT92E	LanA	Hrs	PH4alphaEFB	Crag	14-3-3zeta	ATPCL	Pgd	CG17544	CPT2	FASN1	Lpin	Atg13	Hsc70-2	ATPsynB	Fib
Oxidative phosphorylation	Custom gene lists made by Mark Sharpley in our lab modified from Drosophila metabolism gene lists by Jason Tennessen	Pfk	SdhC	ND-15	CG1074	CG6724	CG10425	al	Adgf-A2	CG30090	dx	CecA2	CecA1	stg	Hus1-like	Dp1	Chmp1	AnxB9	nudC	ADGF-A	hep	tango1	Plod	sktl	alph	AcCoAS	CG8036	Acox57D-p	Mtpalpha	FASN2	Plc21C	Atg17	Hsc70-3	ATPsynE	sbr
Myc activated genes	Herter, E.K., Stauch, M., Gallant, M., Wolf, E., Raabe, T., Gallant, P., 2015. snoRNAs are a novel class of biologically relevant Myc targets. BMC Biology 2013 11:1 13, 25. doi:10.1186/s12915-015-0132-6	Ald	SdhB	ND-18	CG11089	l(2)k09848	schlank	AnxB10	Agpat4	CG31821	gro	CecB	CecA2	puc	CG10336	Rbf	spict	Apc	Tpr2	bip1	Pxn	sec23		Sec23	alpha-Catr	Alp12	Rpi	Mfe2	wal	FASN3	laza	Atg101	Hsc70-5	ATPsynF	Bka
TOR upregulated genes	Guertin, D.A., Guntur, K.V.P., Bell, G.W., Thoreen, C.C., Sabatini, D.M., 2006. Functional genomics identifies TOR-regulated genes that control growth and division. Curr Biol 16, 958–970. doi:10.1016/j.cub.2006.03.084	Gapdh1	SdhA	ND-19	CG11180	Nopp140	ifc	aop	Ance	lectin-24A	H	CecC	CecB	p115	mms4	HDAC1	alpha-Est1	Bub1	Droj2	RpS8	Rab10	shi		Sec24CD	Als2	CCHa2	CG17333	Acox57D-d	colt	ATPCL	Pld	Atg5	Hsp22	ATPsynG	CG4038
De novo ceramide sythesis	Kraut, R., 2011. Roles of sphingolipids in Drosophila development and disease. J Neurochem 116, 764–778. doi:10.1111/j.1471-4159.2010.07022.x	Gapdh2	Nc73EF	ND-20	CG11583	CG12499		bru1	Ance-2	MFS3	mam	nec	CecC	nbs	Tctp	mip130	mAChR-A	CCT7		Nup98-96	vkg				Arf79F	CG11899	Taldo	CG9577	Echs1	ACC	CG10602	Atg12	Hsp23	ATPsynO	mt:lrRNA
AP1 targets	TF:M00199	Tpi	Men	ND-23	CG12909	CG5114		Arr1	AnxB10		numb	spz	Jra	mus304	Fancd2	E2f2	CG42365	CG10623			sktl				ArfGAP1	CG11912	Zw	CG5009	CG12428		sws	Atg16	Hsp26	ATPsyngamma	mt:srRNA
bulk MZ markers	this study	Pgk	kdn	ND-24	CG13096	Sas10		Pka-C2	apt		Ser	tub	kay	mus101	mus81	lin-52	CG31098	CG10672			Crag				aru	CG12224		CG4586	CG6178		bbc	Atg6	Hsp27	Alas	Ssl
bulk IZ markers	this study	Pglym78	CG1544	ND-30	CG15027	Nop60B		Cp19	asRNA:CR45108		N	Def	DptA	mre11		mip120	klar	CG1074			Timp				ave	CG12355			whd			Atg14	Hsp67Ba	CG10214	smid
Notch pathway	KEGG:04330	Eno	Idh	ND-39	CG1785	l(2)k09022		Cp36	asRNA:CR46093		Su(H)	pll	hep	mei-41		mip40	CG5390	CG10958			Pten				betaggt-I	CG1246			Arc42			Pi3K59F	Hsp67Bc	CG10932	Ran
Toll pathway	KEGG 04624	Pyk	Mdh1	ND-42	CG18600	NHP2		csw	Atet		Bx42	Dif	eff	kay		Rbf2	CG5254	CG11137			Ndg				C3G	CG12490			CG7461				Hsp68	CG10932	pcm
Imd pathway	KEGG 04624		Mdh2	ND-49	CG2003	bys		Ddc	AttA		fng	IM2	Ank	grp		Caf1-55	CG31075	CG11360			SPARC				ca	CG12885			CG12262				unc-45	CG10932	emb
Mitotic G2/M transition	GO:0000086		Pepck1	ND-49L	CG2059	CG13096		SmF	bbg		HDAC1	spirit	Rel	Z600			Sid	CG11398			prc				Cdc42	CG13492			CG4860				l(2)efl	CG11267	Rtc1
Intra-S DNA damage checkpoint	GO:0031573		Pepck2	ND-51	CG2691	RpLP0-like		Dhod	Best2		Gcn5	PGRP-SA	Diap2	Xpd			CG7997	CG1143			Pis				Cdep	CG13912			CG4594				Hsp70Aa	CG11779	CG3071
Myb complex	GO:0031523		l(1)G0156	ND-51L1	CG30349	CG12301		Hr3	bgm		CtBP	spheroide	p38a	Tctp			Ect3	CG11786			Mmp2				CG10188	CG13917			CG3902				Hsp70Ab	CG15093	Nmd3
35 IZ-specific genes	this study		Idh3b	ND-51L2	CG3085	CG18600		dpp	boi		Hey	psh	Dredd	Skp2			CG18477	CG11808			Ehbp1				CG15399	CG14196							Hsp70Bb	CG1628	CkIIbeta2
lz targets	TF:M07889		Pdhb	ND-75	CG31381	nudC		ecd	Bx		Atx-1	Myd88	IKKbeta	Sap30			Cyp4ac1	CG11837			Mmp1				CG15611	CG14630							Hsp70Bc	CG31229	nop5
Stress response genes	custom list			ND-ACP	CG31759	CG5033		Edg78E	Cad86C		aph-1	Drsl5	Mekk1	Rint1			Jheh1	CG11970			Mp				CG18659	CG14820							Fkbp12	CG3156	l(1)G0045
Equilibrium signal components	Mondal, B.C., Mukherjee, T., Mandal, L., Evans, C.J., Sinenko, S.A., Martinez-Agosto, J.A., Banerjee, U., 2011. Interaction between differentiating cell- and niche-derived signals in hematopoietic progenitor maintenance. Cell 147, 1589–1600. doi:10.1016/j.cell.2011.11.041 and Mondal, B.C., Shim, J., Evans, C.J., Banerjee, U., 2014. Pvr expression regulators in equilibrium signal control and maint…			ND-AGGG	CG32409	CG4554		eg	CAP		CG6843	SPE	p38b	RecQ4			CG13907	CG11983			LanB1				CG2113	CG1532							Torsin	CG5037	drosha
Basemement membrane organization	GO:0071711			ND-ASHI	CG3594	l(1)G0020		ena	CARPB		Nct	grass	Tak1	Rad17			CG5167	CG12299			Sec23				CG30440	CG15534							jdp	CG5599	l(1)G0020
Collagen secretion	Zang, Y., Wan, M., Liu, M., Ke, H., Ma, S., Liu, L.-P., Ni, J.-Q., Pastor-Pareja, J.C., 2015. Plasma membrane overgrowth causes fibrotic collagen accumulation and immune activation in Drosophila adipocytes. Elife 4, e07187. doi:10.7554/eLife.07187			ND-B12	CG4038	CG11076		e(y)1	Cbs		Tace	GNBP3	CG3473	Prp38			CG17124	CG12499			Sec24CD				CG30456	CG16935							Fkbp59	CG7430	Nxt1
Hydroxyproline production	Rappu P, Salo AM, Myllyharju J, Heino J. 2019. Role of prolyl hydroxylation in the molecular interactions of collagens. Essays in biochemistry 63: 325-335.			ND-B14	CG42672	Rrp45		fog	CecA1		pen-2	GNBP1	PGRP-LE	Pk34A			Thor	CG12643			LanB2				CG31935	CG17221							HIP-R	CG7430	Non1
Basement membrane secretion	Devergne, O., Tsung, K., Barcelo, G., Schüpbach, T., 2014. Polarized deposition of basement membrane proteins depends on Phosphatidylinositol synthase and the levels of Phosphatidylinositol 4,5-bisphosphate. Proc Natl Acad Sci USA 111, 7689–7694. doi:10.1073/pnas.1407351111 and Norum, M., Tång, E., Chavoshi, T., Schwarz, H., Linke, D., Uv, A., Moussian, B., 2010. Trafficking through COPII stabili…			ND-B14.5A	CG5114	Rrp46		fy	CecA2		nej	IM4	PGRP-SC1b	PEK			GstE2	CG12868			PI4KIIIalpha				CG33288	CG17571							CG2887	CG7430	NHP2
Ras protein signal transduction	GO:0007265			ND-B14.5B	CG5535	Ski6		fzy	CecC		Psn	IM3	casp	Myt1			SPH93	CG13077							CG34393	CG18327							Nrd1	CG8199	CG3527
Sugarbabe dependent genes	Zinke, I., Schütz, C.S., Katzenberger, J.D., Bauer, M., Pankratz, M.J., 2002. Nutrient control of gene expression in Drosophila: microarray analysis of starvation and sugar-dependent response. EMBO J. 21, 6162–6173. doi:10.1093/emboj/cdf600			ND-B14.7	CG5599	P32		Gapdh2	CG1607			modSP	DptB	Myb			Spn27A	CG13282							CG3630	CG18765							CG14207	CG8993	CG7246
Pentose phosphate pathway	Custom gene lists made by Mark Sharpley in our lab modified from Drosophila metabolism gene lists by Jason Tennessen			ND-B15	CG5728	Non3		Gpdh1	CG1648			Drsl6	pirk	Mfap1			Pdxk	CG13293							CG42674	CG30265							CG5001	COX4	CG2972
Peroxisomal FAO	Custom gene lists made by Mark Sharpley in our lab modified from Drosophila metabolism gene lists by Jason Tennessen			ND-B16.6	CG6550	CG6712		Grd	CG1909			Drsl1	Uev1A	JMJD5			Marc	CG13366							CG43102	CG31265							CG13133	COX5A	CG9107
Mitochondrial FAO	Custom gene lists made by Mark Sharpley in our lab modified from Drosophila metabolism gene lists by Jason Tennessen			ND-B17	CG7414	Nnp-1		GstD1	CG2201			Drsl2	PGRP-SD	Hus1-like			Fili	CG13409							CG43658	CG32379							Tpr2	COX5B	Rat1
Fatty acid synthesis	Custom gene lists made by Mark Sharpley in our lab modified from Drosophila metabolism gene lists by Jason Tennessen			ND-B17.2	CG7637	ppan		h	CG2736			Drsl4	PGRP-LA	Dsor1			cu	CG1354							CG4789	CG32444							Sgt	COX7A	CG13097
Lipid signaling	Custom gene lists made by Mark Sharpley in our lab modified from Drosophila metabolism gene lists by Jason Tennessen			ND-B18	CG8097	CG1542		Hex-A	CG2854			Drsl3	PGRP-LC	CycB3			LManII	CG13604							CG4853	CG32625							mrj	COX7C	CG5776
autophagy-related complexes	FBgg0000216			ND-B22	CG8132	CG3756		ImpL1	CG2865			sphinx2	PGRP-LF	CycB			Tollo	CG13924							CG5522	CG32750							CG12020	Cyt-c-p	CG9422
Chaperone-mediated protein folding	GO:0061077			ND-MLRQ	CG8414	Rbm13		janB	CG3301			sphinx1	PGRP-LB	Claspin			cdi	CG13982							CG5937	CG32751							CG7409	Cyt-c1	CG1671
srl-dependent genes	Tiefenböck, S.K., Baltzer, C., Egli, N.A., Frei, C., 2010. The Drosophila PGC-1 homologue Spargel coordinates mitochondrial activity to insulin signalling. EMBO J. 29, 171–183. doi:10.1038/emboj.2009.330			ND-MNLL	CG8545	Ns1		kar	CG3339			dl	Fadd	Cdk2			CG7322	CG15083							CG6607	CG34136							CG7182	EndoG	CG7637
ribosome biogenesis	KEGG:03008			ND-MWFE	CG8939	CG7006		knrl	CG3348			Tl	Takl2	Cdk1			Jheh2	CG15814							CG7369	CG3635							CG4461	Fdx2	CG12325
				ND-PDSW	CG9253	Mat89Ba		egh	CG4210			Drs	key	Cdc6			NimB5	CG15824							CG8907	CG3987							CG11267	GatB	CG13185
				ND-SGDH	CG9630	CG3071		dlg1	CG4250			slmb	PGRP-SC2	CG5921				CG1620							CG9098	CG5853							CNPYb	Hsp60B	Ak6
				ATPsynB	CG9799	l(2)34Fd		Cyp303a1	CG4408			IM1	PGRP-SC1a	CG5003				CG17514							Cka	CG6125							CG7130	Mccc1	CG4866
				ATPsynC	Dbp73D	pit		AspRS	CG5535				PGRP-SB2	CG15602				CG1764							cnk	CG6287							CG3061	Mccc2	Ns2
				ATPsynCF6	Dis3	CG11920		sas	CG5953				PGRP-SB1	CG14937				CG17684							Crag	CG6574							CG9920	ND-18	eIF6
				ATPsynD	Elp1	hoip		RpLP1	CG6023				Takl1	CG14102				CG17687							CRMP	CG7084							CG30156	ND-19	CG8549
				ATPsynE	Elp2	RpI135		mei-S332	CG6024				Tab2	CG13088				CG17746							cta	CG7900							RIC-3	ND-20	CG8038
				ATPsynF	Fib	l(3)07882		mei-W68	CG6231				PGRP-LD	CG11839				CG2116							cv-c	CG8299							Hsp70Bbb	ND-23	RIOK1
				ATPsynG	Fkbp12	Hsp83		Men	CG6357				lic	Aven				CG2120							dos	CG9416							CG32640	ND-24	Ran-like
				ATPsynO	Fkbp39	Hsp60A		msl-3	CG6959				Ank2					CG2258							drk	CG9485							CG32641	ND-30	CG12301
				ATPsynbeta	Hsc70-5	bor		Acp26Ab	CG8813				Atf-2					CG2678							Efa6	Cip4							HIP	ND-42	CG7728
				ATPsynbetaL	Ip259	CG11267		Mst87F	CG9451				p38c					CG30002							Epac	Cln7							Ero1L	ND-49	CG14057
				ATPsyndelta	La	Hsc70Cb		MtnB	CG9503				Duox					CG30082							Exn	Cyp28d2							DnaJ-1	ND-51	CG10909
				ATPsynepsilonL	Mat89Ba			nec	CG9674				imd					CG30108							Fgop2	Cyp311a1							sel	ND-75	CG9799
				ATPsyngamma	NHP2			or	CG9701									CG30159							Fnta	Cyp4ac3							Hsc70-4	ND-ACP	Ns1
				COX4	Nacalpha			ord	CG10184									CG30485							CG1657	Cyp6a23								ND-ASHI	CG8064
				COX4L	Nap1			osk	CG10433									CG31038							garz	Cyp9f3								ND-B14	Nop56
				COX5A	Nnp-1			ovo	CG10702									CG3106							GEFmeso	Desat1								ND-B14.5A	CG10214
				COX5B	Non1			CG9757	CG10738									CG31674							Graf	Egfr								ND-B14.5B	CG11920
				COX6B	Nop56			Pp1alpha-96A	CG10801									CG31815							Hmgcr	FASN1								ND-B16.6	RIOK2
				COX7A	Nop60B			Ras64B	CG11000									CG31855							ksr	FASN2								ND-B17.2	CG12877
				COX7C	Nopp140			sala	CG11236									CG32037							Lrr47	Galk								ND-B18	Ste12DOR
				COX8	Nph			sev	CG11353									CG32107							CG3711	Gk1								ND-B22	CG30349
				UQCR-11	Ns1			sisA	CG11594									CG32521							mbc	GlyP								ND-MLRQ	nxf4
				UQCR-11L	Nsun5			sl	CG12910									CG32669							Miro	Indy								ND-MNLL	CG33158
				UQCR-14	RIOK1			spir	CG12911									CG33111							Mob4	Irp-1B								ND-PDSW	Ste:CG33236
				UQCR-6.4	RNaseZ			Sry-alpha	CG13073									CG33506							Mtl	Jon74E								ND-SGDH	Ste:CG33237
				UQCR-C1	RpI135			Sry-beta	CG13078									CG34033							Nf1	Jon99Ciii								OXA1L	Ste:CG33238
				UQCR-C2	RpL10			st	CG13159									CG34112							Pak	Letm1								P32	Ste:CG33239
				UQCR-Q	RpL10Ab			su(sable)	CG13160									CG34288							pbl	Lim3								Pdhb	Ste:CG33240
					RpL11			sw	CG13252									CG34347							PlexA	Lk6								Prx3	Ste:CG33241
					RpL13			tld	CG13437									CG34355							PlexB	Mdr49								Roe1	Ste:CG33242
					RpL14			tor	CG13506									CG34376							Plzf	Men								SCOT	Ste:CG33243
					RpL17			Treh	CG13516									CG3626							pns	Mmp2								Scox	Ste:CG33244
					RpL18			betaTub60D	CG13557									CG3862							Pp1-87B	None								SdhC	Ste:CG33245
					RpL21			tud	CG13796									CG40045							PsGEF	Npc1b								SdhC	Ste:CG33246
					RpL22			RpS27A	CG13917									CG42287							Pura	Obp83ef								SdhD	Ste:CG33247
					RpL23A			usp	CG14572									CG4230							Rab1	Pdha								SdhD	5SrRNA:CR33353
					RpL24			v	CG14855									CG42360							Rab10	Prestin								Sod2	5SrRNA:CR33354
					RpL24-like			vir	CG14879									CG42449							Rab11	Root								Tim10	5SrRNA:CR33355
					RpL29			Vm26Aa	CG14933									CG42638							Rab14	Sclp								Tim8	5SrRNA:CR33357
					RpL3			vn	CG15046									CG42797							Rab18	Sod3								Tom40	5SrRNA:CR33358
					RpL30			y	CG15115									CG43187							Rab19	Spn55B								UQCR-14	5SrRNA:CR33359
					RpL34b			nAChRbeta2	CG15347									CG44002							Rab2	Srr								UQCR-6.4	5SrRNA:CR33360
					RpL41			Mst84Da	CG15365									CG4415							Rab21	Syx13								UQCR-C1	5SrRNA:CR33361
					RpL5			Mst84Db	CG15423									CG44812							Rab23	Toll-9								UQCR-C1	5SrRNA:CR33362
					RpL6			Mst84Dc	CG15550									CG4603							Rab26	Tps1								UQCR-C2	5SrRNA:CR33364
					RpL7			Ser	CG16986									CG4645							Rab27	Tret1-1								bonsai	5SrRNA:CR33365
					RpL9			rhi	CG17267									CG4666							Rab3	UGP								cype	5SrRNA:CR33366
					RpLP0-like			LysP	CG17321									CG4669							Rab3-GEF	Ugt303A1								dnk	5SrRNA:CR33367
					RpS10b			LysX	CG30043									CG5068							Rab30	Ugt303B3								fh	5SrRNA:CR33368
					RpS13			Ubc6	CG30088									CG5151							Rab32	amn								levy	5SrRNA:CR33369
					RpS14a			Su(P)	CG30269									CG5280							Rab35	bgm								mEFTu1	5SrRNA:CR33370
					RpS15Aa			Fur1	CG30273									CG5418							Rab39	cN-IIIB								mRpL3	5SrRNA:CR33372
					RpS16			Ets97D	CG31174									CG5435							Rab4	deltaTry								mRpS16	5SrRNA:CR33373
					RpS2			dy	CG31183									CG5455							Rab40	dmGlut								mRpS17	5SrRNA:CR33374
					RpS20			Gad1	CG32181									CG5909							Rab5	et								mRpS25	5SrRNA:CR33375
					RpS23			Eig71Ea	CG32182									CG6034							Rab6	fbp								mRpS6	5SrRNA:CR33376
					RpS24			rho	CG32280									CG6094							Rab7	fusl								mtSSB	5SrRNA:CR33377
					RpS25			Rap1	CG32687									CG6175							Rab8	gukh								muc	5SrRNA:CR33378
					RpS26			hh	CG32944									CG6299							Rab9	mdy								ox	5SrRNA:CR33379
					RpS27			Ccp84Ac	CG33012									CG6488							Rab9D	pst								porin	5SrRNA:CR33380
					RpS27A			inaC	CG33225									CG7137							Rab9Db	spict								sesB	5SrRNA:CR33381
					RpS28b			Su(H)	CG34194									CG7382							Rab9E	spn-D								tko	5SrRNA:CR33382
					RpS30			Bx42	CG34347									CG7453							Rab9Fa	sug									5SrRNA:CR33383
					RpS4			tok	CG42240									CG7966							Rab9Fb										5SrRNA:CR33384
					RpS5a			gol	CG42296									CG7988							Rabex-5										5SrRNA:CR33385
					RpS7			phm	CG42559									CG8089							RabX1										5SrRNA:CR33386
					RpS8			Sox14	CG42566									CG8321							RabX2										5SrRNA:CR33387
					Rpb5			ple	CG43133									CG9008							RabX4										5SrRNA:CR33388
					Sam-S			wdn	CG43187									CG9205							RabX5										5SrRNA:CR33389
					SpdS			Pabp2	CG43675									CG9270							RabX6										5SrRNA:CR33390
					Surf6			Orc3	CG43739									CG9514							Rac1										5SrRNA:CR33391
					TTLL4A			Ets21C	CG43774									CG9706							Rac2										5SrRNA:CR33392
					Tsr1			Crys	CG44008									CG9919							RacGAP84C										5SrRNA:CR33393
					U3-55K			GstD2	CG44245									CG9921							Raf										5SrRNA:CR33394
					Ufd1-like			alpha-Cat	CG44250									CG9922							Rala										5SrRNA:CR33395
					Uhg1			Klc	CG44251									CSN1b							Rap1										5SrRNA:CR33396
					Uhg2			Ssrp	CG45071									Ccs							Rap2l										5SrRNA:CR33397
					Uhg4			bys	CG46303									Chd64							Ras64B										5SrRNA:CR33398
					Uhg5			brat	CG46339									CheB38c							Ras85D										5SrRNA:CR33399
					Uhg7			CycJ	CG46426									Cht6							CG42684										5SrRNA:CR33400
					bys			Nc73EF	cpo									Coop							Rcc1										5SrRNA:CR33401
					eEF1beta			htl	CR18275									Cortactin							Rgl										5SrRNA:CR33402
					eEF1delta			TpnC47D	CR46413									Cp110							Rho1										5SrRNA:CR33403
					eEF2			mtrm	cv-2									Cpr64Aa							RhoBTB										5SrRNA:CR33404
					eIF6			wal	Dcp-1									CstF50							RhoGAP100F										5SrRNA:CR33405
					hoip			l(2)05714	Ddc									Cyp6v1							RhoGAP19D										5SrRNA:CR33406
					l(1)G0004			Chchd3	Dg									Cyt-b5-r							RhoGAP1A										5SrRNA:CR33407
					l(1)G0045			msn	DIP-iota									DIP-epsilon							RhoGAP68F										5SrRNA:CR33408
					l(2)05287			l(3)07882	dlp									DNApol-alpha60							RhoGAP71E										5SrRNA:CR33409
					l(2)34Fd			eff	dmGlut									Dbp73D							RhoGAP92B										5SrRNA:CR33410
					l(2)k09022			Sema1a	dnr1									Dcr-2							RhoGAPp190										5SrRNA:CR33411
					l(3)07882			Obp28a	dome									Dhpr							RhoGDI										5SrRNA:CR33412
					mRpS14			RyR	DOR									Dp							RhoGEF2										5SrRNA:CR33413
					mRpS17			TfIIA-L	Drat									Duox							RhoGEF3										5SrRNA:CR33414
					mod			l(2)efl	drm									FucTA							RhoGEF4										5SrRNA:CR33415
					msk			ND-SGDH	Dro									Fum2							RhoGEF64C										5SrRNA:CR33417
					nop5			l(3)neo43	Dtg									GCC88							RhoL										5SrRNA:CR33418
					r			Acp36DE	Duox									Galk							RhoU										5SrRNA:CR33419
					srl			e(r)	E23									Gbp3							Ric										5SrRNA:CR33420
					vas			La	Eaat1									Gk2							Rich										5SrRNA:CR33421
					vig			Mst57Db	EGFP									GstE6							rin										5SrRNA:CR33422
								EbpIII	Egfr									H15							Rlip										5SrRNA:CR33423
								Arp53D	elB									HDAC11							Rok										5SrRNA:CR33424
								Dp	et									Hcf							RtGEF										5SrRNA:CR33425
								Irbp	fend									HmgD							S6kII										5SrRNA:CR33426
								AcCoAS	fit									Ho							Sbf										5SrRNA:CR33427
								Nmda1	Fur1									Hrb98DE							Sec71										5SrRNA:CR33428
								nSyb	Gapdh2									Hsc70-4							sif										5SrRNA:CR33429
								TfIIA-S	Gdap2									IP3K2							siz										5SrRNA:CR33430
								Pex1	Gli									Ip259							Slmap										5SrRNA:CR33431
								Nrx-IV	Gmap									Ir93a							smt3										5SrRNA:CR33432
								Ask1	GstD3									JIL-1							Sos										5SrRNA:CR33433
								Rac2	GstE9									Jheh3							Spec2										5SrRNA:CR33434
								Rlb1	GstO1									Kebab							spri										5SrRNA:CR33435
								gcm	GstO3									Kif19A							step										5SrRNA:CR33436
								sty	Gyg									MRG15							Strip										5SrRNA:CR33437
								Eig71Ej	ham									Mkp3							sty										5SrRNA:CR33438
								Hr38	Hk									Mlf							Sur-8										5SrRNA:CR33439
								btn	hng3									Mtr4							tor										5SrRNA:CR33440
								AhcyL2	Ih									ND-39							trio										5SrRNA:CR33441
								Cyp9b2	Ilp6									ND-B17							tum										5SrRNA:CR33442
								Diap2	IM18									Nbr							Uba1										5SrRNA:CR33443
								Orc5	Ir51b									Nipsnap							Unc-89										5SrRNA:CR33444
								CG2034	IRSp53									Noa36							vap										5SrRNA:CR33445
								Rme-8	jdp									Obp18a							Vav										5SrRNA:CR33446
								alpha-Est10	kn									Orc2							Zir										5SrRNA:CR33447
								alpha-Est9	ko									PGRP-LE							Ziz										5SrRNA:CR33448
								Apc	Lapsyn									PIG-O																	5SrRNA:CR33449
								Lis-1	Lip4									PIG-Wb																	5SrRNA:CR33450
								nrv2	lncRNA:CR30009									PPO1																	5SrRNA:CR33451
								Rab19	lncRNA:CR33218									Pfdn6																	5SrRNA:CR33452
								Rab7	lncRNA:CR43855									Prip																	Rpp20
								Reg-5	lncRNA:CR44299									Pvf3																	CG40635
								crq	lncRNA:CR45973									RagA-B																	18SrRNA:CR41548
								lbm	lncRNA:CR46035									Rh50																	l(2)k09022
								Tom40	LpR2									Roc2																	5.8SrRNA:CR40454
								NaPi-T	LRP1									RpL17																	SteXh:CG42398
								Pitslre	Lst									RpS27A																	Nop60B
								Pino	ltl									RpS4																	CG4806
								smid	m									SPARC																	Mat89Ba
								gcm2	Mdr49									Snmp1																	wcd
								stck	mew									Sox14																	Nxf3
								lush	mmd									Spase22-23																	l(3)72Dn
								ko	mthl6									Sply																	CkIIalpha
								drongo	mthl13									Srr																	Ns3
								dve	NaPi-III									Stam																	18SrRNA:CR45838
								Idgf2	ND-51L1									Stt3A																	5.8SrRNA:CR45839
								Idgf1	NetB									Syx4																	18SrRNA:CR45841
								emb	NK7.1									TBCD																	5.8SrRNA:CR45842
								CLIP-190	noc									Taf13																	28SrRNA:CR45844
								Acp62F	odd									TfIIEbeta																	5.8SrRNA:CR45852
								Pkn	Or59b									Tlk																	Rpp30
								Osbp	Or59c									Tpr2																	prage
								nudC	org-1									Tre1																	l(2)05287
								l(2)k05819	Oscillin									Tsp42Ea
								Gpo1	Pgm1									U2af38
								CG1910	PGRP-LB									Uba4
								Tsf1	PGRP-SC2									Usp2
								Cht4	Picot									Wnt6
								Hel89B	PRAS40									Wwox
								melt	QC									Ythdf
								dimm	Rbfox1									alpha-Est8
								caps	Rcd2									alpha-Man-Ib
								B4	rdgA									ari-1
								sip1	Reg-2									bai
								foi	rho									beta'COP
								Fim	rk									bnb
								Sirt1	Rm62									bora
								Tsp2A	santa-maria									btsz
								CG11417	sdk									bves
								Lip2	Sema2b									ced-6
								Flo1	shg									ci
								Dbp80	slgA									cora
								b6	sli									drongo
								CG3777	slif									dyl
								Ip259	SLO2									eIF4G2
								CG14795	Smurf									eIF5
								Cyp6g1	sn									ebo
								SF1	snoRNA:Psi28S-3571									egl
								Pli	Sobp									foxo
								Rtca	sog									fray
								CG4313	sut1									fwd
								CG32812	sut2									gt
								ND-B14.5A	Swim									kis
								Meics	T48									l(1)G0007
								Tip60	Tektin-C									l(1)G0469
								tyf	Tep2									l(2)05287
								dgt4	Tep4									l(2)41Ab
								CG14812	Tep5Psi									mRpL30
								mei-P26	Tpi									mRpS18B
								gus	Trim9									mTerf5
								bonsai	trol									mahe
								bip1	Tsp66E									metl
								Ugt35a	UK114									mid
								Tsc1	Vago									mol
								Tak1	veil									mtDNA-helicase
								RpII33	vri									nudC
								Or47b	wun2									nvd
								Or43a	yellow-c									ocm
								Or22a	Zip89B									p38b
								Hmg-2										pea
								alpha-Man-IIb										pic
								l(1)G0045										puc
								Ugt37b1										rpk
								Tehao										sage
								Thd1										sd
								Eb1										sdk
								ThrRS										slow
								LeuRS-m										spd-2
								ArgRS										ssp3
								Dyrk3										tefu
								Inx7										tio
								Inx2										tna
								Gmap										tup
								l(1)G0020										tyf
								wdb										vnd
								EDTP										wap
								Tnks										wb
								Ublcp1										wbl
								CG8108										wdp
								cert										zpg
								CG5867										boss
								jdp										ems
								Cpsf100										en
								NimB1										lab
								Akap200										pwn
								msps										ss
								Ptpmeg2										Gr5a
								He										tsg
								rtet										Vm34Ca
								CG6424										oc
								CG3530										Mst84Db
								CG9254										DNApol-gamma35
								CG5888										Gsc
								CG18507										tap
								Sec71										Acp65Aa
								Eato										SuUR
								sut2										CG8910
								qsm										CG4168
								Rpn5										CG15638
								Rpn1										CG13373
								CG18109										CG16781
								CG16890										CG11369
								Kebab										CG2750
								CG14478										CG9519
								mthl3										CG8119
								Spn55B										CG15452
								onecut										CG15625
								miple2										CG13996
								ced-6										CG9500
								Tollo										CG13127
								Patsas										Vha16-5
								COQ7										Mal-B1
								CG2901										CG15485
								CG15239										CG5781
								Glos										CG16800
								CG3556										CG16848
								CG12680										Kua
								CG15465										CG3635
								CG15784										Ir47a
								CG12730										CG13331
								CG3097										CG10202
								CG3108										CG18537
								Usp30										CG16739
								CG6067										Cpr57A
								Grip										CG13500
								CG15892										CG13501
								CG3815										CG13544
								CG3823										Klp59D
								CG3842										CG13560
								ND-B16.6										CG11406
								CG3168										CG15873
								Nf-YC										CG3492
								CG12541										hiro
								CG9657										CG14963
								Rab39										CG12605
								CG10920										CG13716
								UbcE2H										Lkr
								CG12123										Prdm13
								CG12112										CG14823
								CG12772										Tsp66A
								CG1789										CG7201
								Zpr1										S-Lap1
								CG12056										CG14111
								CG1468										CG13481
								CG9686										CG9592
								CG2157										CG13022
								CG1537										Tsp74F
								CG15199										CG14086
								CG15202										Sems
								Or10a										Trxr-2
								CG2444										kat-60L1
								CG9360										glob3
								sicily										CG7443
								Upf1										St2
								Sclp										Or85f
								Ir11a										CG4706
								Rab40										CG14708
								CG15721										CG17738
								dmrt11E										CG8138
								CG14410										CG8630
								CG12539										CG9925
								CG14406										CG12784
								CG12398										CG5623
								PPYR1										CG4525
								CG12608										CG4367
								CG6227										CG13408
								CG11655										beat-IV
								CG6299										CG17781
								CG15643										tnc
								CG8134										CG14540
								Mvd										CG13972
								CG8260										CG4815
								CG8952										CG11951
								PGRP-LE										Obp99d
								CG9170										pHCl-2
								CG8931										CG17159
								CG12395										CG5791
								dpr18										CG18673
								CG4301										CG15213
								AnxB11										CG32165
								CG9947										Obp57d
								rngo										Obp22a
								CG9676										CG30050
								spheroide										CG30056
								CG12998										COX6AL
								CG5172										Ir56a
								CG8675										CG30192
								CG12992										ppk31
								CG8188										CG31103
								Mvb12										CG31404
								Pgant7										wry
								Cyp308a1										DIP-zeta
								CG7322										CG31960
								CG7378										CG32119
								Mec2										CG32249
								CG14195										PVRAP
								Mur18B										CG32588
								CG12655										CG32793
								CG9572										CG33257
								CG12679										Muc68E
								CG15459										CG33998
								CG1314										CG34028
								Stt3A										GatC
								bves										CG34184
								CG1722										CG34188
								CG10918										CG34312
								CG14618										CG34327
								CG12446										nub
								galectin										CG33342
								CG11617										CG34222
								CG13693										CG42326
								CG17075										CG42355
								CG3345										CG42389
								CG13690										inaF-B
								shv										Sfp23F
								cold										CG17337
								CG12506										CG42534
								CG4291										Dscam3
								CG5397										CheB53a
								CG15387										CG42660
								Send1										CG42661
								Hrs										pre-mod(mdg4)-Y
								CG9961										pre-mod(mdg4)-X
								aph-1										pre-mod(mdg4)-AD
								CG15399										pre-mod(mdg4)-AE
								CG18557										pre-mod(mdg4)-W
								Prx6005										pre-mod(mdg4)-V
								CG9641										pre-mod(mdg4)-U
								SerRS										CG42781
								CG17260										CG42878
								CG17593										CG43058
								IM33										CG43068
								CG3407										CG43069
								CG15423										Trpml
								CG3652										CG43203
								Ir25a										CG43229
								mRpS2										CG43254
								CG11149										CG43354
								obst-E										CG43449
								CG9500										Dic61B
								CG11050										Hmx
								DIP-iota										Cnx14D
								Nse1										CG43996
								LUBEL										CG44259
								Nha1										CG45061
								CG18304										CG45101
								Caper										CG45691
								CG6739										CG46304
								CG13794										CG46312
								Spn28Dc
								PAPLA1
								SLC5A11
								CG8419
								CG8349
								CG8292
								Scgalpha
								CG13096
								CG9287
								CG9289
								Tsp29Fb
								CG9568
								nAChRalpha6
								TbCMF46
								CG5853
								CG5731
								CG5708
								CG7384
								CG18302
								CG17134
								CG12517
								Wdr59
								Reps
								Tom70
								CG6405
								CG5776
								CG6180
								DnaJ-H
								Sfmbt
								CG5439
								CG16972
								kek4
								Mabi
								CG5945
								Ance-3
								CG4650
								CG15258
								CG13258
								yellow-b
								CG15141
								CG15142
								CG15145
								Oli
								CG6870
								CG15153
								CG15152
								CG15155
								CG5783
								kon
								CG10338
								mRpL13
								CG10137
								CG10337
								CG13078
								CG10366
								CG10628
								CG10463
								Cdc23
								CG17472
								CG14402
								CG14400
								CG9336
								Mondo
								CG3107
								CG10465
								TpnC4
								scaf
								SCAP
								CG7856
								CG11211
								CG15233
								CG9410
								PGAP3
								Zip42C.2
								CG15236
								Spn42De
								Cyp6u1
								Tsp42Ek
								CG11127
								CG12826
								CG1941
								CG1946
								azot
								CG11191
								Nup50
								CG2121
								Cyp4ad1
								Cirl
								MrgBP
								CG13747
								CG8078
								CG8046
								Rad51D
								CG13739
								CG1888
								CG1827
								hebe
								Lsm11
								CG18446
								CG1513
								CG12912
								CG12910
								CG17765
								Elp2
								CG12934
								CG12341
								CG7222
								Spn47C
								Cpr47Ec
								Fbl6
								CG9003
								CG13198
								Sobp
								rho-7
								CG8298
								CG18343
								CG8407
								Prp8
								RpS11
								CG8854
								Vha36-2
								CG8839
								CG13160
								CG13155
								Cpr49Ac
								CG8525
								CG13321
								CG13323
								CG13325
								FLASH
								CG10799
								CG13332
								CG6209
								CG6357
								ReepB
								jef
								CG10205
								ND-51L2
								Hr51
								CG8180
								CG8299
								CG8405
								CG15706
								Tsf3
								CG9068
								CG15711
								Syn2
								CG8306
								SmydA-7
								CG11400
								Gbp1
								Gbp2
								CG10950
								veil
								ND-51L1
								CG5770
								CG10911
								CG10916
								CG14500
								GstE1
								CG5189
								List
								Mctp
								CG15080
								CG15084
								sano
								Oseg6
								Obp56a
								Obp56d
								Obp56h
								Toll-7
								CG8654
								CG13869
								Efhc1.2
								CG13868
								Obp57c
								Lrt
								galla-1
								CG9344
								CG10527
								CG15661
								CG17974
								CG15673
								CG15674
								CG10321
								CG13492
								CG4377
								CG4372
								CG13494
								CG2921
								CG11073
								CG6613
								CG11269
								CG6758
								Vps35
								CG3292
								wdp
								CG6044
								gas
								CG17807
								CG13510
								CG13511
								CG9826
								CG9890
								CG3085
								CG13545
								Ice1
								yellow-d2
								pita
								Eglp1
								sigmar
								CG5539
								CG5543
								Snap29
								CG5597
								Upf3
								PPP1R15
								CG3860
								Naa35
								Ir60a
								CG3376
								Ir60e
								CG13585
								Mmp1
								SiaT
								CG3650
								CG16896
								CG9083
								Tpc2
								CG13405
								mthl10
								CG3386
								hiro
								CG13895
								tfc
								CG2211
								Pcyt2
								CG12104
								CG18170
								CG33791
								CG12105
								CG7970
								CG12035
								PIG-Wb
								Gk2
								CG13921
								Cpr62Bc
								CG12024
								dsb
								CG5687
								CG16758
								CG14949
								CG1246
								AhcyL1
								Alg2
								CG14958
								CG10862
								ntc
								IntS10
								CG1136
								Chd64
								CG1299
								Fdx2
								DopEcR
								Syx17
								CG15021
								CG11345
								Fitm
								Lkr
								CG6462
								CG13300
								Cpr65Ea
								Cpr65Ec
								CG8629
								CG15829
								CG14829
								CG8560
								CG8539
								CG7548
								CG7546
								PGRP-SD
								CG8492
								Snmp2
								CG13679
								CG7201
								BI-1
								CG6638
								CG6576
								CG13311
								TrpA1
								CG13313
								CG5021
								CG13314
								Dhpr
								CG4461
								Ir67a
								CG3306
								CG6707
								CG14153
								CG7839
								Iyd
								GlcAT-P
								CG7607
								CG14141
								CG6168
								CG6149
								CG12289
								CG14137
								Dph1
								crim
								Muc68D
								viaf
								CG17154
								eIF3l
								CG11529
								Ncc69
								CG10638
								CG10984
								CG11263
								CG11267
								mRpL20
								CG14107
								CG10222
								CG10154
								CG10725
								CG10140
								CG10089
								ssp2
								CG13482
								CG18649
								EAChm
								CG13454
								SCCRO
								CG15715
								CG13075
								CG13074
								ATPsynbetaL
								MED10
								CG13049
								CG13043
								CG13063
								CG13058
								Gagr
								CG11905
								Ilp8
								beg
								CG13733
								Oatp74D
								CG5577
								Sgf11
								CG12477
								CG14096
								CG12519
								CG18294
								CG9452
								Usp32
								Mtr3
								hale
								CG7328
								obst-F
								CG6996
								CG12971
								Syx6
								P5CDh1
								CG14561
								ND-B14.5AL
								CG11370
								CG11367
								aux
								CG14642
								Suv3
								CG2604
								Cerk
								Pi4KIIalpha
								Hat1
								CG2046
								CG2023
								NPFR
								CG15597
								CG15594
								Hr83
								CG1105
								CG1965
								Tailor
								CG14605
								CG10086
								CG3014
								CG10435
								Pbp95
								CG11035
								Or85a
								Cyp313b1
								CG8043
								CG11755
								CG8112
								ranshi
								Ir85a
								CG9427
								CG8319
								Fst
								CG8478
								CG8481
								topi
								CG8534
								Art4
								Npc2c
								CG5361
								CG12592
								CG18545
								CG4073
								Cap-H2
								Tengl4
								CG4706
								scpr-C
								CG17187
								CG17721
								ninaG
								CG6808
								CG14711
								CG14731
								ATP8B
								CG18549
								Dtg
								CG10126
								timeout
								CG8476
								Adgf-D
								Adgf-C
								CG14362
								CG9920
								CG14357
								CG9649
								CG8066
								CG3987
								Mf
								AOX2
								AOX3
								CG5399
								CG4520
								sxe2
								Gr89a
								CG17560
								Arl6IP1
								Irc
								AdSL
								CG4009
								CG5255
								CG5866
								CG7655
								pasi1
								CG14317
								CG14304
								CG14301
								CG7708
								Epg5
								CG14292
								EndoA
								CG3517
								Scsalpha2
								CG6231
								subdued
								CG6195
								CG4662
								CG4360
								Sirt2
								Or92a
								CG4000
								Syp
								Usp8
								cDIP
								CG16791
								CG7907
								CG5849
								Sar1
								CG7059
								CG13855
								CG12499
								Pebp1
								tHMG1
								CG6937
								CG17625
								Cyp6d4
								CG4723
								Gbp3
								CG17121
								p53
								CG17109
								CG4393
								Ir94g
								Ir94h
								Irk2
								CG10182
								CG10183
								GILT2
								CG16710
								RpS19b
								AP-1sigma
								CG13604
								CG18428
								CG13605
								Root
								CG6178
								Spps
								CG13615
								CG13627
								CG13630
								CG13634
								CG11168
								Mocs2B
								Cad96Cb
								CG11854
								alrm
								Vps33B
								XNP
								CG5116
								CG5079
								CG5071
								alpha4GT2
								CG14551
								CG12290
								CG6403
								CG14247
								IntS12
								CG6295
								Nep5
								CG17991
								TTLL6B
								CG5402
								CG13972
								CG12885
								CG5639
								CG12428
								CG12877
								CG4849
								aqrs
								CG1646
								beta4GalNAcTB
								Rnb
								Vps16B
								CG15515
								Capa
								CG15522
								CG15531
								CG15534
								CG15537
								CG9698
								eIF4H2
								CG11318
								CG1542
								CG3669
								nyo
								pasha
								CG1815
								CG1890
								CG1896
								sip3
								Ir100a
								yip3
								tara
								lectin-46Cb
								cmet
								cana
								Ugt36Ba
								Aplip1
								Gclc
								GNBP2
								Tsp3A
								Seipin
								CG3021
								CG14625
								CG11398
								Unc-76
								CG7763
								CG18673
								CG13516
								CG14664
								CG14645
								CG13177
								CG12158
								karr
								CG13038
								CG8012
								CG15577
								Muc26B
								CG6115
								Gr94a
								Gr59d
								Or65b
								CG15107
								tral
								Tsp42Eb
								CG13773
								CG18754
								CG18869
								CG13713
								bchs
								cbt
								Obp57b
								CG32032
								mask
								Ilp3
								Gr93c
								Gr22d
								Gr22a
								Gr10a
								bin
								btz
								Takl1
								CG33939
								CG32276
								Cpr49Aa
								Tmem18
								CG30082
								CG30087
								CG30095
								NT5E-2
								CG30109
								CG30120
								CG30151
								CG30160
								CG30269
								CG30273
								CG30281
								CG30285
								CG30286
								CG30340
								Prp38
								CG30355
								CG30357
								Asap
								CG30384
								CG30394
								Rpi
								CG30461
								ste24c
								CG30472
								CG30479
								CG30486
								CG31016
								CG31028
								ppk31
								CG31077
								CG31104
								ppk22
								CG31115
								ClC-a
								Slimp
								Efa6
								CG31219
								CG31230
								CG31231
								CG31259
								CG31279
								CG31313
								HEATR2
								CG31323
								CG31342
								CG31365
								sals
								Ir94c
								CG31437
								CheB93b
								CG31454
								CG31464
								CG31469
								CG31496
								nolo
								CG31635
								CG31659
								CG31668
								CG31687
								CG31709
								CG31710
								CG31729
								CG31730
								CG31760
								CG31855
								CG31867
								CG31869
								CG31909
								CG31960
								Cpr66D
								scramb1
								Ir67c
								CG32091
								Vps13D
								CG32182
								825-Oak
								CG32213
								CG32214
								ND-MLRQ
								CG32241
								Claspin
								CG32263
								Drsl2
								Drsl3
								Mrtf
								CG32373
								CG32407
								CG32457
								Tengl2
								CG32512
								CG32564
								CG32573
								be
								CG32633
								Muc11A
								CG32679
								CG32681
								CG32698
								CG32793
								CG32834
								CG32986
								eIF4EHP
								dpy
								CG33229
								CG33252
								CG33284
								CG33288
								CG33310
								Sp212
								CG33341
								CG33465
								CG33474
								CG33500
								CG33648
								CG33770
								CG33978
								Mid1
								CG33995
								CG34002
								CG34027
								CG34034
								CG34056
								CG34057
								GstE9
								GstE5
								GstE2
								GstE10
								dyl
								GlcT
								IM18
								CG40485
								CG33947
								CG34136
								CG17672
								CG34159
								CG34165
								CG34169
								CG34176
								CG34188
								CG34194
								CG34198
								CG34213
								CG34265
								Cpr65Ay
								CG34273
								CG34278
								CG34299
								CG34300
								CG34301
								CG34305
								CG34337
								Pde11
								CG34345
								Rgk3
								NKAIN
								CG34431
								CG34437
								lap
								Mst36Fa
								Plp
								iav
								step
								Vps36
								psidin
								Vrp1
								CG42235
								CG34222
								CG33308
								CG17575
								pot
								Ir60d
								Mlp60A
								Pka-R1
								Mob4
								DNApol-alpha60
								CG42364
								CG42365
								CG42370
								CG42382
								loopin-1
								CG34229
								kuz
								CG42487
								CG42488
								CG17570
								NimC4
								Mocs2A
								CG42512
								mtg
								CG10332
								Indy-2
								CG32295
								dl
								Diap1
								l(3)76BDm
								CG3281
								mfas
								Ect3
								CG5004
								CG42565
								Trs23
								CG42583
								wol
								Sfp36F
								Cpsf73
								Sytalpha
								Alh
								CG42615
								CheA84a
								verm
								PPO3
								SdhA
								slim
								nero
								CG42656
								ms(2)34Fe
								l(2)34Fc
								CG42674
								Thor
								RpS6
								RpS24
								RpL8
								Axud1
								tinc
								tweek
								Cpn
								SmD2
								CG42762
								CG42781
								CG42789
								CG42797
								mid
								RASSF8
								CG42811
								CG42816
								CG42825
								CG42833
								CG42834
								Csk
								Sik3
								f
								kibra
								CG42867
								CG9932
								CG43057
								Vha44
								VhaPPA1-2
								Rab8
								CG43082
								CG43084
								CG43095
								CG43098
								CG43107
								CG43110
								SmydA-3
								pyd
								Tmhs
								CG43153
								dtn
								CG43202
								CG43248
								cnc
								CG43317
								CG43319
								CG43325
								CG43326
								CG43328
								CG43330
								CG43333
								CG43336
								CG43355
								CG43362
								CG43373
								mEFG1
								Nxf3
								robls54B
								Phae1
								CG43427
								hts
								Uck
								Lpin
								Hmgcr
								CG43702
								sick
								COX8
								jvl
								ebi
								CG43736
								CG43739
								bru3
								Cnx14D
								CG43773
								CG43774
								CG43797
								CG43880
								CG43896
								CG17646
								CG43901
								RhoGEF3
								CG43982
								CG44002
								AP-2alpha
								eIF4E3
								Oseg1
								Spn42Da
								CG44247
								CG44250
								CG44251
								sud1
								PIG-S
								Inx3
								CG44433
								CG44477
								CG44532
								CrebB
								Zasp52
								rg
								CG45075
								CTPsyn
								CG45079
								SclA
								SclB
								Gp210
								Exo84
								Sec5
								Sec6
								hog
								EloC
								Esyt2
								Sf3a1
								CG45486
								CG45487
								Topors
								sau
								kl-5
								vib
								CG4836
								LIMK1
								CG46307
								CG46318
								Ttd14
								CG46338
								DNAlig3
